# Detection of incipient pancreatic cancer with novel tumor-specific antibodies in mouse models

**DOI:** 10.1101/2020.09.10.292193

**Authors:** Tobiloba E. Oni, Carmelita Bautista, Joseph R. Merrill, Jeroen A.C.M. Goos, Keith D. Rivera, Koji Miyabayashi, Giulia Biffi, Libia Garcia, Dennis Plenker, Hardik Patel, Ela Elyada, Maria Samaritano, Kenneth H. Yu, Darryl J. Pappin, Michael G. Goggins, Ralph H. Hruban, Jason S. Lewis, Scott K. Lyons, Johannes T. Yeh, David A. Tuveson

**Author notes:** Correspondence to David A. Tuveson: 1 Bungtown Rd, Cold Spring Harbor, NY 11724.

## Abstract

Pancreatic ductal adenocarcinoma (PDAC) is a highly lethal malignancy, as 90% of patients do not survive beyond five years from diagnosis. This dismal prognosis is largely due to the advanced stage of the disease at diagnosis, which precludes potentially curative surgical resection. Although early detection strategies hold significant promise for improving patient outcomes, there is still no accurate diagnostic tool to detect incipient PDAC. Here, we sought to develop antibodies for the early detection of PDAC by positron-emission tomography (PET) imaging. Accordingly, we establish a pipeline to generate novel tumor-specific monoclonal antibodies (mAbs) against cell-surface proteins of PDAC patient-derived organoids (PDOs). We identify a panel of 16 tumor organoid-binding antibodies (TOBi-bodies) that display high reactivity to human PDAC tissues but not to matched adjacent normal pancreas. We then employ biochemical, flow cytometric, mass spectrometric, and CRISPR/Cas9-mediated knockout methods to determine the cognate antigens of these TOBi-bodies. We identify two mAbs that bind to tumor-specific variants of the surface protein CEACAM6 and show minimal binding to normal tissues. PET imaging in mouse models using these TOBi-bodies enables the detection of incipient human organoid-derived PDAC tumors that are rather undetectable by palpation or high-resolution ultrasound imaging techniques. We propose that further development of these mAbs as PET radiotracers could facilitate the early detection and accurate staging of PDAC.
