## Supplementary Table 3 for "Detection of incipient pancreatic cancer with novel tumor-specific antibodies in mouse models"

### Sheet: Sorted by MIAPACA2
Family	Member	Database	Accession	Score	Mass	Num. of matches	Num. of significant matches	Num. of sequences	Num. of significant sequences	Sequence coverage	emPAI	Enrichment in MIAPACA2 cells- TOBi85/IgG	Enrichment in BXPC3 cells- TOBi85/IgG	Description
83	1	UniProt_human	P02765	131	43221	5	5	2	2	0.04	0.21	3.306	1.372	Alpha-2-HS-glycoprotein OS=Homo sapiens OX=9606 GN=AHSG PE=1 SV=2
14	1	UniProt_human	P40199	950	39133	20	20	4	4	0.22	1.09	3.057	1.833	Carcinoembryonic antigen-related cell adhesion molecule 6 OS=Homo sapiens OX=9606 GN=CEACAM6 PE=1 SV=3
163	1	UniProt_human	A0A494C0S0	59	125352	4	4	1	1	0.01	0.03	2.887	1.025	Sorting nexin-25 OS=Homo sapiens OX=9606 GN=SNX25 PE=4 SV=1
210	1	UniProt_human	A0A3B3ISW2	47	109060	3	3	1	1	0.01	0.04	2.461	2.439	Disks large homolog 2 OS=Homo sapiens OX=9606 GN=DLG2 PE=1 SV=1
176	1	UniProt_human	Q6ZMN7	56	128443	3	3	1	1	0.01	0.03	2.213	1.655	PDZ domain-containing RING finger protein 4 OS=Homo sapiens OX=9606 GN=PDZRN4 PE=2 SV=3
8	1	UniProt_human	Q86YZ3	1294	286774	33	33	18	18	0.1	0.42	2.152	1.025	Hornerin OS=Homo sapiens OX=9606 GN=HRNR PE=1 SV=2
205	1	UniProt_human	A0A0G2JMZ6	48	112029	3	3	1	1	0.01	0.04	1.751	1.023	Kinesin-like protein (Fragment) OS=Homo sapiens OX=9606 GN=KIF5C PE=1 SV=1
11	1	UniProt_human	P14923	984	87800	40	40	19	19	0.29	1.69	1.679	1.055	Junction plakoglobin OS=Homo sapiens OX=9606 GN=JUP PE=1 SV=3
85	1	UniProt_human	P22626	128	40393	5	5	3	3	0.1	0.36	1.665	1.166	Heterogeneous nuclear ribonucleoproteins A2/B1 OS=Homo sapiens OX=9606 GN=HNRNPA2B1 PE=1 SV=2
3	1	UniProt_human	P15924	3431	371345	136	136	58	58	0.23	1.29	1.603	1.047	Desmoplakin OS=Homo sapiens OX=9606 GN=DSP PE=1 SV=3
160	1	UniProt_human	Q01469	61	17940	2	2	2	2	0.13	0.57	1.553	1.515	Fatty acid-binding protein 5 OS=Homo sapiens OX=9606 GN=FABP5 PE=1 SV=3
242	1	UniProt_human	Q96J77	40	18007	2	2	1	1	0.04	0.25	1.363	3.755	Tumor protein D55 OS=Homo sapiens OX=9606 GN=TPD52L3 PE=1 SV=2
18	1	UniProt_human	P28799	758	75101	47	47	14	14	0.29	1.41	1.318	1.03	Progranulin OS=Homo sapiens OX=9606 GN=GRN PE=1 SV=2
197	1	UniProt_human	A0A0A0MQV9	50	223220	6	6	1	1	0.01	0.02	1.1	2.209	Histone-lysine N-methyltransferase OS=Homo sapiens OX=9606 GN=SETD1B PE=1 SV=1
111	1	UniProt_human	P26447	97	14010	3	3	1	1	0.11	0.34	1.019	1.05	Protein S100-A4 OS=Homo sapiens OX=9606 GN=S100A4 PE=1 SV=1

### Sheet: Sorted by BXPC3
Family	Member	Database	Accession	Score	Mass	Num. of matches	Num. of significant matches	Num. of sequences	Num. of significant sequences	Sequence coverage	emPAI	Enrichment in MIAPACA2 cells- TOBi85/IgG	Enrichment in BXPC3 cells- TOBi85/IgG	Description
242	1	UniProt_human	Q96J77	40	18007	2	2	1	1	0.04	0.25	1.363	3.755	Tumor protein D55 OS=Homo sapiens OX=9606 GN=TPD52L3 PE=1 SV=2
210	1	UniProt_human	A0A3B3ISW2	47	109060	3	3	1	1	0.01	0.04	2.461	2.439	Disks large homolog 2 OS=Homo sapiens OX=9606 GN=DLG2 PE=1 SV=1
197	1	UniProt_human	A0A0A0MQV9	50	223220	6	6	1	1	0.01	0.02	1.1	2.209	Histone-lysine N-methyltransferase OS=Homo sapiens OX=9606 GN=SETD1B PE=1 SV=1
14	1	UniProt_human	P40199	950	39133	20	20	4	4	0.22	1.09	3.057	1.833	Carcinoembryonic antigen-related cell adhesion molecule 6 OS=Homo sapiens OX=9606 GN=CEACAM6 PE=1 SV=3
176	1	UniProt_human	Q6ZMN7	56	128443	3	3	1	1	0.01	0.03	2.213	1.655	PDZ domain-containing RING finger protein 4 OS=Homo sapiens OX=9606 GN=PDZRN4 PE=2 SV=3
160	1	UniProt_human	Q01469	61	17940	2	2	2	2	0.13	0.57	1.553	1.515	Fatty acid-binding protein 5 OS=Homo sapiens OX=9606 GN=FABP5 PE=1 SV=3
83	1	UniProt_human	P02765	131	43221	5	5	2	2	0.04	0.21	3.306	1.372	Alpha-2-HS-glycoprotein OS=Homo sapiens OX=9606 GN=AHSG PE=1 SV=2
85	1	UniProt_human	P22626	128	40393	5	5	3	3	0.1	0.36	1.665	1.166	Heterogeneous nuclear ribonucleoproteins A2/B1 OS=Homo sapiens OX=9606 GN=HNRNPA2B1 PE=1 SV=2
11	1	UniProt_human	P14923	984	87800	40	40	19	19	0.29	1.69	1.679	1.055	Junction plakoglobin OS=Homo sapiens OX=9606 GN=JUP PE=1 SV=3
111	1	UniProt_human	P26447	97	14010	3	3	1	1	0.11	0.34	1.019	1.05	Protein S100-A4 OS=Homo sapiens OX=9606 GN=S100A4 PE=1 SV=1
3	1	UniProt_human	P15924	3431	371345	136	136	58	58	0.23	1.29	1.603	1.047	Desmoplakin OS=Homo sapiens OX=9606 GN=DSP PE=1 SV=3
18	1	UniProt_human	P28799	758	75101	47	47	14	14	0.29	1.41	1.318	1.03	Progranulin OS=Homo sapiens OX=9606 GN=GRN PE=1 SV=2
163	1	UniProt_human	A0A494C0S0	59	125352	4	4	1	1	0.01	0.03	2.887	1.025	Sorting nexin-25 OS=Homo sapiens OX=9606 GN=SNX25 PE=4 SV=1
8	1	UniProt_human	Q86YZ3	1294	286774	33	33	18	18	0.1	0.42	2.152	1.025	Hornerin OS=Homo sapiens OX=9606 GN=HRNR PE=1 SV=2
205	1	UniProt_human	A0A0G2JMZ6	48	112029	3	3	1	1	0.01	0.04	1.751	1.023	Kinesin-like protein (Fragment) OS=Homo sapiens OX=9606 GN=KIF5C PE=1 SV=1
