## Supplementary Table 4 for "Detection of incipient pancreatic cancer with novel tumor-specific antibodies in mouse models"

### Sheet: Sorted by TOBi89
Family	Member	Database	Accession	Score	Mass	Num. of matches	Num. of significant matches	Num. of sequences	Num. of significant sequences	Sequence coverage	emPAI	Enrichment in hM19D organoids- TOBi89/IgG	Description
452	1	UniProt_human	Q96A65	36	122444	5	5	1	1	0.01	0.04	3.515	Exocyst complex component 4 OS=Homo sapiens OX=9606 GN=EXOC4 PE=1 SV=1
471	1	UniProt_human	A8MYA2	33	59250	2	2	1	1	0.03	0.08	2.77	Uncharacterized protein CXorf49 OS=Homo sapiens OX=9606 GN=CXorf49 PE=2 SV=3
335	1	UniProt_human	A0A0A0MQV9	57	223220	6	6	1	1	0.01	0.02	2.17	Histone-lysine N-methyltransferase OS=Homo sapiens OX=9606 GN=SETD1B PE=1 SV=1
119	1	UniProt_human	P30049	180	18200	3	3	1	1	0.08	0.29	2.043	ATP synthase subunit delta, mitochondrial OS=Homo sapiens OX=9606 GN=ATP5F1D PE=1 SV=2
426	1	UniProt_human	P61160	42	48999	2	2	1	1	0.03	0.1	1.92	Actin-related protein 2 OS=Homo sapiens OX=9606 GN=ACTR2 PE=1 SV=1
103	1	UniProt_human	H0Y8D1	227	17085	5	5	1	1	0.07	0.72	1.71	Trypsin-1 (Fragment) OS=Homo sapiens OX=9606 GN=PRSS1 PE=1 SV=1
117	1	UniProt_human	P40199	185	39133	5	5	2	2	0.11	0.43	1.641	Carcinoembryonic antigen-related cell adhesion molecule 6 OS=Homo sapiens OX=9606 GN=CEACAM6 PE=1 SV=3
316	1	UniProt_human	P02765	60	43221	2	2	2	2	0.04	0.24	1.246	Alpha-2-HS-glycoprotein OS=Homo sapiens OX=9606 GN=AHSG PE=1 SV=2
