## Supplementary Table 8 for "Detection of incipient pancreatic cancer with novel tumor-specific antibodies in mouse models"

### Sheet: Sheet1
TOBi-bodies	Cognate Antigen(s)
TOBi42, TOBi44, TOBi46, TOBi117	ITGA2
TOBi97	ITGA3
TOBi65	MUC1
TOBi85, TOBi89, TOBi99, TOBi109, TOBi114, TOBi125	CEACAM6
TOBi111, TOBi126, TOBi131, TOBi133	CEACAM5 and CEACAM6
