## Supplementary Table 9 for "Detection of incipient pancreatic cancer with novel tumor-specific antibodies in mouse models"

### Sheet: Reactivity in Normal Tissues 
									Normal Tissue Expression
	Tissue Type		Pancreas	Spleen	Adrenal gland	Hypophysis	Lymph node	Breast	Tonsils	Esophagus	Stomach	Small intestine	Colon	Salivary gland	Prostate	Uterus	Cervix	Skin	Larynx	Thymus	Lung	Kidney	Prostate	Liver
		Antibody
		TOBi42	-	N/A	N/A	N/A	N/A	N/A	N/A	N/A	N/A	3	N/A	N/A	N/A	N/A	N/A	N/A	N/A	N/A	N/A	N/A	N/A	N/A
		TOBi44	-	N/A	N/A	N/A	N/A	N/A	N/A	N/A	N/A	3	N/A	N/A	N/A	N/A	N/A	N/A	N/A	N/A	N/A	N/A	N/A	N/A
		TOBi65	2	-	-	-	-	1	-	-		2	-	-	-	-	-	-	-	-	1	-	-	-
		TOBi46	-	N/A	N/A	N/A	N/A	N/A	N/A	N/A	N/A	3	N/A	N/A	N/A	N/A	N/A	N/A	N/A	N/A	N/A	N/A	N/A	N/A
		TOBi85	-	-	-	-	-	-	-	-	-	-	-	2	-	-	-	-	-	-	-	-	-	-
		TOBi89	-	-	-	-	-	-	-	-	-	-	-	-	-	-	-	-	-	-	-	-	-	-
		TOBi97	2	N/A	N/A	N/A	N/A	N/A	N/A	N/A	N/A	4	N/A	N/A	N/A	N/A	N/A	N/A	N/A	N/A	N/A	N/A	N/A	N/A
		TOBi99	-	-	-	-	-	3	3	5	-	4	4	3	-	-	5	-	3	2	2	1	1	-
		TOBi109	-	1	-	-	-	-	3	5	-	-	5	3	-	-	4	-	3	3	3	-	-	-
		TOBi111	-	3	-	-	-	-	3	5	-	-	5	3	-	-	4	-	3	3	3	-	-	-
		TOBi114	-	-	-	-	-	3	3	5	-	3	4	3	-	-	4	-	3	2	2	1	1	-
		TOBi117	-	N/A	N/A	N/A	N/A	N/A	N/A	N/A	N/A	3	N/A	N/A	N/A	N/A	N/A	N/A	N/A	N/A	N/A	N/A	N/A	N/A
		TOBi125	-	-	-	-	-	-	3	3	5	-	4	4	3	-	-	5	-	3	2	2	2	1
		TOBi126	-	-	-	-	-	3	3	5	-	4	4	3	-	-	5	-	3	2	3	1	1
		TOBi131	-	-	-	-	-	-	3	3	5	-	5	4	3	-	-	5	-	3	2	2	1	1
		TOBi133	-	-	-	-	-	-	2	5	-	-	4	-	-	-	5	-	4	-	-	-	-	-
		MUC1 mAb	3	-	-	-	-	-	-	4	5	3	4	4	2	3	3	-	-	-	5	5	-	-
		ITGA3	-	-	3	-	-	3	-	-	4	5	4	-	2	-	3	3	3	-	4	5	4	2
		ITGA2	-	2	3		-	3	-	-	4	5	4	-	2	-	3	5	3	-	4	4	4	2
		CEACAM5 mAb	-	-	-	-	-	-	3	5	-	-	4	-	-	-	5	-	4	-	-	-	-	-
		CEACAM6 mAb	-	-	-	-	2	3	3	5	-	3	5	3	-	-	5	-	3	2	3	1	1	2
